# Quantifying Functional Conservation of Human and Mouse Regulatory Elements via FUNCODE

**DOI:** 10.1101/2024.10.31.620766

**Authors:** Weixiang Fang, Chaoran Chen, Boyang Zhang, Yi Wang, Ruzhang Zhao, Weiqiang Zhou, Hongkai Ji

**Author notes:** Correspondence (H.J.).

## Abstract

Evolutionary conservation is crucial for understanding genome functions and lays the foundation for using animal models in studying human diseases. However, conventional conservation scores based on DNA sequence evolution do not capture the dynamic biochemical activities of DNA elements, termed functional conservation. Quantifying functional conservation has been limited by the availability of functional genomic data matched across species. To address this, we developed FUNCODE, a framework for characterizing functional conservation through *in silico* sample matching. Applying FUNCODE to 2,595 uniformly processed datasets from the Encyclopedia of DNA Elements (ENCODE), we generated genome-wide FUNCODE scores for human and mouse regulatory elements, identifying 3.3 million functionally conserved human-mouse element pairs. We demonstrate FUNCODE’s diverse applications, including annotating 78,501 novel regulatory elements, transferring 37,968 high-resolution human ENCODE Hi-C loops in immune lineages to mice, identifying conserved functional signals for disease modeling, and enhancing cross-species integration of single-cell omics data.
