## Supplemental Tables for "Quantifying Functional Conservation of Human and Mouse Regulatory Elements via FUNCODE": table_s3_dcc_uploaded_datasets.xlsx

### Sheet: uploaded_datasets
ID	Accession	Targets	Target	Biosample term name	Lab	Project	Status	Organism	Life stage	Age	Age units	Software used	Description	Aliases	Description New	Aliases New
/annotations/ENCSR666RQQ/	ENCSR666RQQ				Hongkai Ji, Johns Hopkins	ENCODE	released	Homo sapiens					Human Mouse Conservation Scores in Baseline Activity (Chromatin Accessiblity) GRCh38	hongkai-ji:ca-cnsv-human-baseline	FUNCODE baseline conservation scores (CO-B) using sequence alignment based on chromatin accessibility on GRCh38 genome	hongkai-ji:ca-cnsv-human-aligned-baseline
/annotations/ENCSR383DSZ/	ENCSR383DSZ				Hongkai Ji, Johns Hopkins	ENCODE	released	Mus musculus					Human Mouse Conservation Scores in Baseline Activity (Chromatin Accessiblity) mm10	hongkai-ji:ca-cnsv-mouse-baseline	FUNCODE baseline conservation scores (CO-B) using sequence alignment based on chromatin accessibility on mm10 genome	hongkai-ji:ca-cnsv-mouse-aligned-baseline
/annotations/ENCSR794MIL/	ENCSR794MIL				Hongkai Ji, Johns Hopkins	ENCODE	released	Homo sapiens					Human Mouse Conservation Scores in Baseline Activity (H3K27ac) GRCh38	hongkai-ji:h3k4me3-cnsv-human-baseline	FUNCODE baseline conservation scores (CO-B) using sequence alignment based on H3K27ac modifications on GRCh38 genome	hongkai-ji:H3K27ac-cnsv-human-aligned-baseline
/annotations/ENCSR468BFL/	ENCSR468BFL				Hongkai Ji, Johns Hopkins	ENCODE	released	Mus musculus					Human Mouse Conservation Scores in Baseline Activity (H3K27ac) mm10	hongkai-ji:h3k4me3-cnsv-mouse-baseline	FUNCODE baseline conservation scores (CO-B) using sequence alignment based on H3K27ac modifications on mm10 genome	hongkai-ji:H3K27ac-cnsv-mouse-aligned-baseline
/annotations/ENCSR166FHJ/	ENCSR166FHJ				Hongkai Ji, Johns Hopkins	ENCODE	released	Homo sapiens					Human Mouse Conservation Scores in Baseline Activity (H3K4me1) GRCh38	hongkai-ji:h3k4me1-cnsv-human-baseline	FUNCODE baseline conservation scores (CO-B) using sequence alignment based on H3K4me1 modifications on GRCh38 genome	hongkai-ji:h3k4me1-cnsv-human-aligned-baseline
/annotations/ENCSR312OMI/	ENCSR312OMI				Hongkai Ji, Johns Hopkins	ENCODE	released	Mus musculus					Human Mouse Conservation Scores in Baseline Activity (H3K4me1) mm10	hongkai-ji:h3k4me1-cnsv-mouse-baseline	FUNCODE baseline conservation scores (CO-B) using sequence alignment based on H3K4me1 modifications on mm10 genome	hongkai-ji:h3k4me1-cnsv-mouse-aligned-baseline
/annotations/ENCSR623QIK/	ENCSR623QIK				Hongkai Ji, Johns Hopkins	ENCODE	released	Homo sapiens					Human Mouse Conservation Scores in Baseline Activity (H3K4me3) GRCh38	hongkai-ji:h3k4me2-cnsv-human-baseline	FUNCODE baseline conservation scores (CO-B) using sequence alignment based on H3K4me3 modifications on GRCh38 genome	hongkai-ji:H3K4me3-cnsv-human-aligned-baseline
/annotations/ENCSR840YRP/	ENCSR840YRP				Hongkai Ji, Johns Hopkins	ENCODE	released	Mus musculus					Human Mouse Conservation Scores in Baseline Activity (H3K4me3) mm10	hongkai-ji:h3k4me2-cnsv-mouse-baseline	FUNCODE baseline conservation scores (CO-B) using sequence alignment based on H3K4me3 modifications on mm10 genome	hongkai-ji:H3K4me3-cnsv-mouse-aligned-baseline
/annotations/ENCSR289SXF/	ENCSR289SXF				Hongkai Ji, Johns Hopkins	ENCODE	released	Homo sapiens					Human Mouse Conservation Scores in Variable Activity (Chromatin Accessiblity) GRCh38	hongkai-ji:ca-cnsv-human-var	FUNCODE variable conservation scores (CO-V) using sequence alignment based on chromatin accessibility on GRCh38 genome	hongkai-ji:ca-cnsv-human-aligned-var
/annotations/ENCSR989MYS/	ENCSR989MYS				Hongkai Ji, Johns Hopkins	ENCODE	released	Mus musculus					Human Mouse Conservation Scores in Variable Activity (Chromatin Accessiblity) mm10	hongkai-ji:ca-cnsv-mouse-var	FUNCODE variable conservation scores (CO-V) using sequence alignment based on chromatin accessibility on mm10 genome	hongkai-ji:ca-cnsv-mouse-aligned-var
/annotations/ENCSR542FJK/	ENCSR542FJK				Hongkai Ji, Johns Hopkins	ENCODE	released	Homo sapiens					Human Mouse Conservation Scores in Variable Activity (H3K27ac) GRCh38	hongkai-ji:h3k4me3-cnsv-human-var	FUNCODE variable conservation scores (CO-V) using sequence alignment based on H3K27ac modifications on GRCh38 genome	hongkai-ji:H3K27ac-cnsv-human-aligned-var
/annotations/ENCSR981BVO/	ENCSR981BVO				Hongkai Ji, Johns Hopkins	ENCODE	released	Mus musculus					Human Mouse Conservation Scores in Variable Activity (H3K27ac) mm10	hongkai-ji:h3k4me3-cnsv-mouse-var	FUNCODE variable conservation scores (CO-V) using sequence alignment based on H3K27ac modifications on mm10 genome	hongkai-ji:H3K27ac-cnsv-mouse-aligned-var
/annotations/ENCSR825SLF/	ENCSR825SLF				Hongkai Ji, Johns Hopkins	ENCODE	released	Homo sapiens					Human Mouse Conservation Scores in Variable Activity (H3K4me1) GRCh38	hongkai-ji:h3k4me1-cnsv-human-var	FUNCODE variable conservation scores (CO-V) using sequence alignment based on H3K4me1 modifications on GRCh38 genome	hongkai-ji:h3k4me1-cnsv-human-aligned-var
/annotations/ENCSR275KOD/	ENCSR275KOD				Hongkai Ji, Johns Hopkins	ENCODE	released	Mus musculus					Human Mouse Conservation Scores in Variable Activity (H3K4me1) mm10	hongkai-ji:h3k4me1-cnsv-mouse-var	FUNCODE variable conservation scores (CO-V) using sequence alignment based on H3K4me1 modifications on mm10 genome	hongkai-ji:h3k4me1-cnsv-mouse-aligned-var
/annotations/ENCSR012VAU/	ENCSR012VAU				Hongkai Ji, Johns Hopkins	ENCODE	released	Homo sapiens					Human Mouse Conservation Scores in Variable Activity (H3K4me3) GRCh38	hongkai-ji:h3k4me2-cnsv-human-var	FUNCODE variable conservation scores (CO-V) using sequence alignment based on H3K4me3 modifications on GRCh38 genome	hongkai-ji:H3K4me3-cnsv-human-aligned-var
/annotations/ENCSR811LNW/	ENCSR811LNW				Hongkai Ji, Johns Hopkins	ENCODE	released	Mus musculus					Human Mouse Conservation Scores in Variable Activity (H3K4me3) mm10	hongkai-ji:h3k4me2-cnsv-mouse-var	FUNCODE variable conservation scores (CO-V) using sequence alignment based on H3K4me3 modifications on mm10 genome	hongkai-ji:H3K4me3-cnsv-mouse-aligned-var
/annotations/ENCSR193MVK/	ENCSR193MVK				Hongkai Ji, Johns Hopkins	ENCODE	released	Homo sapiens					Human Mouse Non-alignable Conservation Scores in Variable Activity (Chromatin Accessiblity) GRCh38	hongkai-ji:ca-cnsv-human-noalign	FUNCODE variable conservation scores (CO-V) using gene homology based on chromatin accessibility on GRCh38 genome	hongkai-ji:ca-cnsv-human-gene-homology
/annotations/ENCSR785AKM/	ENCSR785AKM				Hongkai Ji, Johns Hopkins	ENCODE	released	Mus musculus					Human Mouse Non-alignable Conservation Scores in Variable Activity (Chromatin Accessiblity) mm10	hongkai-ji:ca-cnsv-mouse-noalign	FUNCODE variable conservation scores (CO-V) using gene homology based on chromatin accessibility on mm10 genome	hongkai-ji:ca-cnsv-mouse-gene-homology
/annotations/ENCSR024SYD/	ENCSR024SYD				Hongkai Ji, Johns Hopkins	ENCODE	released	Homo sapiens					Human Mouse Non-alignable Conservation Scores in Variable Activity (H3K27ac) GRCh38	hongkai-ji:h3k4me3-cnsv-human-noalign	FUNCODE variable conservation scores (CO-V) using gene homology based on H3K27ac modifications on GRCh38 genome	hongkai-ji:H3K27ac-cnsv-human-gene-homology
/annotations/ENCSR389ESN/	ENCSR389ESN				Hongkai Ji, Johns Hopkins	ENCODE	released	Mus musculus					Human Mouse Non-alignable Conservation Scores in Variable Activity (H3K27ac) mm10	hongkai-ji:h3k4me3-cnsv-mouse-noalign	FUNCODE variable conservation scores (CO-V) using gene homology based on H3K27ac modifications on mm10 genome	hongkai-ji:H3K27ac-cnsv-mouse-gene-homology
/annotations/ENCSR211HIA/	ENCSR211HIA				Hongkai Ji, Johns Hopkins	ENCODE	released	Homo sapiens					Human Mouse Non-alignable Conservation Scores in Variable Activity (H3K4me1) GRCh38	hongkai-ji:h3k4me1-cnsv-human-noalign	FUNCODE variable conservation scores (CO-V) using gene homology based on H3K4me1 modificationsy on GRCh38 genome	hongkai-ji:h3k4me1-cnsv-human-gene-homology
/annotations/ENCSR786OQS/	ENCSR786OQS				Hongkai Ji, Johns Hopkins	ENCODE	released	Mus musculus					Human Mouse Non-alignable Conservation Scores in Variable Activity (H3K4me1) mm10	hongkai-ji:h3k4me1-cnsv-mouse-noalign	FUNCODE variable conservation scores (CO-V) using gene homology based on H3K4me1 modifications on mm10 genome	hongkai-ji:h3k4me1-cnsv-mouse-gene-homology
/annotations/ENCSR760RUZ/	ENCSR760RUZ				Hongkai Ji, Johns Hopkins	ENCODE	released	Homo sapiens					Human Mouse Non-alignable Conservation Scores in Variable Activity (H3K4me3) GRCh38	hongkai-ji:h3k4me2-cnsv-human-noalign	FUNCODE variable conservation scores (CO-V) using gene homology based on H3K4me3 modifications on GRCh38 genome	hongkai-ji:H3K4me3-cnsv-human-gene-homology
/annotations/ENCSR168ZNZ/	ENCSR168ZNZ				Hongkai Ji, Johns Hopkins	ENCODE	released	Mus musculus					Human Mouse Non-alignable Conservation Scores in Variable Activity (H3K4me3) mm10	hongkai-ji:h3k4me2-cnsv-mouse-noalign	FUNCODE variable conservation scores (CO-V) using gene homology based on H3K4me3 modifications on mm10 genome	hongkai-ji:H3K4me3-cnsv-mouse-gene-homology
/annotations/ENCSR174NMF/	ENCSR174NMF				Hongkai Ji, Johns Hopkins	ENCODE	released	Homo sapiens					Human-Mouse Chromatin Accessibility Conservation Scores for non-alignable DHS pairs	hongkai-ji:nonalignable-cnsv-pairs-ca	FUNCODE conservation scores for human-mouse gene homology DHS pairs based on chromatin accessibility	hongkai-ji:gene-homology-cnsv-pairs-ca
/annotations/ENCSR705SNU/	ENCSR705SNU				Hongkai Ji, Johns Hopkins	ENCODE	released	Homo sapiens					Human-Mouse Conservation Scores for alignable DHS pairs	hongkai-ji:alignable-cnsv-pairs	FUNCODE conservation scores for human-mouse sequence alignment DHS pairs	hongkai-ji:alignable-cnsv-pairs
/annotations/ENCSR079JCW/	ENCSR079JCW				Hongkai Ji, Johns Hopkins	ENCODE	released	Homo sapiens					Human-Mouse H3K27ac Conservation Scores for non-alignable DHS pairs	hongkai-ji:nonalignable-cnsv-pairs-h3k27ac	FUNCODE conservation scores for human-mouse gene homology DHS pairs based on H3K27ac modifications	hongkai-ji:gene-homology-cnsv-pairs-h3k27ac
/annotations/ENCSR799PIS/	ENCSR799PIS				Hongkai Ji, Johns Hopkins	ENCODE	released	Homo sapiens					Human-Mouse H3K4me1 Conservation Scores for non-alignable DHS pairs	hongkai-ji:nonalignable-cnsv-pairs-h3k4me1	FUNCODE conservation scores for human-mouse gene homology DHS pairs based on H3K4me1 modifications	hongkai-ji:gene-homology-cnsv-pairs-h3k4me1
/annotations/ENCSR241JXZ/	ENCSR241JXZ				Hongkai Ji, Johns Hopkins	ENCODE	released	Homo sapiens					Human-Mouse H3K4me3 Conservation Scores for non-alignable DHS pairs	hongkai-ji:nonalignable-cnsv-pairs-h3k4me3	FUNCODE conservation scores for human-mouse gene homology DHS pairs based on H3K4me3 modifications	hongkai-ji:gene-homology-cnsv-pairs-h3k4me3
