## Supplemental Tables for "Quantifying Functional Conservation of Human and Mouse Regulatory Elements via FUNCODE": table_s6_manually_matched_samples.xlsx

### Sheet: ChromatinAccessibility
	Biosample_Matched	Human_accession	Mouse_accession	Human_Biosample	Mouse_Biosample	Life stage	Biosample treatment
1	brain	ENCSR026EOM;ENCSR118WIQ;ENCSR156CLC;ENCSR187PYY;ENCSR309FOO;ENCSR344FLH;ENCSR420RWU;ENCSR475VQD;ENCSR507GFJ;ENCSR572LDG;ENCSR595CSH;ENCSR649KBB;ENCSR820XRX;ENCSR947POC	ENCSR000COE;ENCSR000COG	brain	brain	embryonic	#N/A
2	ES	ENCSR000EJN;ENCSR000EJO;ENCSR000EMU;ENCSR000EMZ;ENCSR017OZH;ENCSR275ICP;ENCSR678ILN;ENCSR943SYS	ENCSR000CMV;ENCSR000CMW;ENCSR319PWR	ELF-1;H1;H7;H9	ES-CJ7;ES-E14;R1	embryonic	#N/A
3	regulatory T cell	ENCSR000EQJ	ENCSR724UJS	regulatory T cell	regulatory T cell	adult	#N/A
4	kidney	ENCSR017TFH;ENCSR036VRV;ENCSR066WZJ;ENCSR082JCE;ENCSR097BWW;ENCSR106OKX;ENCSR120LVW;ENCSR184DFF;ENCSR262QJC;ENCSR295DUI;ENCSR332BSB;ENCSR414ZUA;ENCSR422PVL;ENCSR437KLY;ENCSR499PZA;ENCSR543YPH;ENCSR600RAA;ENCSR645GJD;ENCSR670ZSA;ENCSR757EPJ;ENCSR765BSU;ENCSR768OLL;ENCSR774RCO;ENCSR792ZXA;ENCSR871APX;ENCSR873ANE;ENCSR884MCZ;ENCSR941DTJ;ENCSR953JVX;ENCSR953XJU;ENCSR974TXT;ENCSR990XXC	ENCSR023QZX;ENCSR732OTZ	kidney;left kidney;right kidney	kidney	embryonic	#N/A
5	retina	ENCSR474GZQ;ENCSR621ENC;ENCSR820ICX	ENCSR488VEQ	retina	retina	embryonic	#N/A
6	naive thymus-derived CD4-positive, alpha-beta T cell	ENCSR000EML	ENCSR000CNZ	naive thymus-derived CD4-positive, alpha-beta T cell	naive thymus-derived CD4-positive, alpha-beta T cell	adult	#N/A
7	spleen	ENCSR078EBD;ENCSR128GBN	ENCSR000CNY	spleen	spleen	adult	#N/A
8	heart	ENCSR000EJQ;ENCSR062SVK;ENCSR117PYB;ENCSR286STX;ENCSR310RJN;ENCSR399OSE;ENCSR846VPV;ENCSR851EBF;ENCSR925LGW;ENCSR984SQJ	ENCSR000CNE	heart;heart left ventricle;right atrium auricular region	heart	adult	#N/A
9	frontal cortex	ENCSR000EIK;ENCSR000EIY	ENCSR889WQX	frontal cortex	frontal cortex	adult	#N/A
10	B cell	ENCSR000EMJ;ENCSR247IUJ;ENCSR381PXW;ENCSR891VOV	ENCSR000CMM;ENCSR000CMN	B cell	B cell;splenic B cell	adult	#N/A
11	liver	ENCSR562FNN	ENCSR000CNJ;ENCSR000CNK;ENCSR000CNL;ENCSR302LIV;ENCSR561FZE;ENCSR785NEL	liver	liver	embryonic	#N/A
12	cerebellum	ENCSR000EIJ;ENCSR802GEV	ENCSR000CMO;ENCSR554JQP	cerebellum	cerebellum	adult	#N/A
13	lung	ENCSR006IJP;ENCSR076YBB;ENCSR141IUS;ENCSR141VGA;ENCSR214XJO;ENCSR228BOM;ENCSR263IGU;ENCSR299INS;ENCSR318WOD;ENCSR441MMO;ENCSR445XYW;ENCSR482HQE;ENCSR504KZE;ENCSR582IPV;ENCSR587HPR;ENCSR627NIF;ENCSR845MEJ;ENCSR846CTA;ENCSR847RSJ;ENCSR859KGQ;ENCSR930AUG;ENCSR947VPG;ENCSR964VVW;ENCSR986XLW	ENCSR742DUR	lung;right lung	lung	embryonic	#N/A
14	heart	ENCSR064GBK;ENCSR154ZNQ;ENCSR174JMM;ENCSR189YJQ;ENCSR311LLZ;ENCSR320PGJ;ENCSR366EGE;ENCSR392GCE;ENCSR501FWC;ENCSR533VAF;ENCSR536NGW;ENCSR664PKM;ENCSR749BWV;ENCSR804RSI;ENCSR911LTI;ENCSR914DOH;ENCSR946DXB	ENCSR749ILN	heart;heart left ventricle	heart	embryonic	#N/A
15	T_cell_helper	ENCSR000EQD;ENCSR000EQH;ENCSR000EQI	ENCSR000COA	T-helper 1 cell;T-helper 2 cell	CD4-positive helper T cell	adult	#N/A
16	common_myeloid_progenitor	ENCSR122VUW;ENCSR271QSV;ENCSR281HBB;ENCSR320TUJ;ENCSR453EVC;ENCSR468ZXN;ENCSR495INQ;ENCSR639ZJI;ENCSR735BIM	ENCSR914PYX	common myeloid progenitor, CD34-positive	common myeloid progenitor	adult	#N/A
17	monocyte	ENCSR452DCM;ENCSR674JIL;ENCSR695AUY	ENCSR862JVD	CD14-positive monocyte	monocyte	adult	#N/A
18	fibroblast of lung	ENCSR000EPR	ENCSR000CNA	fibroblast of lung	fibroblast of lung	adult	#N/A
19	lung	ENCSR058VBM;ENCSR164WOF;ENCSR323UTX;ENCSR647AOY;ENCSR650FLQ;ENCSR702DPD	ENCSR000CNM	lung;upper lobe of left lung	lung	adult	#N/A
20	adipocyte	ENCSR405TXU	ENCSR998KYQ	adipocyte	adipocyte	unknown	#N/A

### Sheet: H3K4me3
	Biosample_Matched	Human_accession	Mouse_accession	Human_Biosample	Mouse_Biosample	Life stage	Biosample treatment
1	ES	ENCSR000AMG;ENCSR000DSR;ENCSR019SQX;ENCSR526UWU;ENCSR716ZJH;ENCSR756IGI;ENCSR814XPE	ENCSR000ADL;ENCSR000CGO	H1;H7;H9	ES-E14	embryonic	#N/A
2	testis	ENCSR611DJQ;ENCSR619EZG	ENCSR000CCW	testis	testis	adult	#N/A
3	heart	ENCSR181ATL;ENCSR421GEN;ENCSR487BEW;ENCSR516LZK;ENCSR791KFQ;ENCSR901SIL;ENCSR912VCU;ENCSR954TSY	ENCSR000CAM	heart left ventricle;right atrium auricular region	heart	adult	#N/A
4	lung	ENCSR413WJD;ENCSR936FAH	ENCSR295PFM;ENCSR305GII;ENCSR839WFP	lung	lung	embryonic	#N/A
5	heart	ENCSR358RVW	ENCSR000CDM;ENCSR052CDF;ENCSR119YTR;ENCSR501GBJ;ENCSR592GQI;ENCSR647OTD;ENCSR688ZOR;ENCSR782DEA	heart	heart	embryonic	#N/A
6	stomach	ENCSR202RXT	ENCSR023VJO;ENCSR522LXN;ENCSR684UWM	stomach	stomach	embryonic	#N/A
7	kidney	ENCSR096EZX	ENCSR320UJD;ENCSR669AQL;ENCSR953HNY	kidney	kidney	embryonic	#N/A
8	liver	ENCSR795VEN	ENCSR000CAP	liver	liver	adult	#N/A
9	small intestine	ENCSR792IJA;ENCSR944QSH	ENCSR000CCS	small intestine	small intestine	adult	#N/A

### Sheet: H3K27ac
	Biosample_Matched	Human_accession	Mouse_accession	Human_Biosample	Mouse_Biosample	Life stage	Biosample treatment
1	testis	ENCSR136ZQZ;ENCSR954IGQ	ENCSR000CCU	testis	testis	adult	#N/A
2	spleen	ENCSR086XCT;ENCSR235ZBF;ENCSR343DFX;ENCSR401KZW;ENCSR426VHO;ENCSR436JNB;ENCSR564WJA;ENCSR593INW;ENCSR668GBL;ENCSR726HTS	ENCSR000CDJ	spleen	spleen	adult	#N/A
3	stomach	ENCSR743DDX	ENCSR316CNR;ENCSR546ANT;ENCSR929SEW	stomach	stomach	embryonic	#N/A
4	small intestine	ENCSR543CPW;ENCSR655XLM	ENCSR000CCQ	small intestine	small intestine	adult	#N/A
5	liver	ENCSR458RRZ	ENCSR000CDH	liver	liver	adult	#N/A

### Sheet: H3K4me1
	Biosample_Matched	Human_accession	Mouse_accession	Human_Biosample	Mouse_Biosample	Life stage	Biosample treatment
1	heart	ENCSR111WGZ;ENCSR368ORV;ENCSR438QZN;ENCSR449FRQ;ENCSR485LPA;ENCSR564QBS;ENCSR817FGU;ENCSR848BXL	ENCSR000CAE	heart left ventricle;right atrium auricular region	heart	adult	#N/A
2	lung	ENCSR238WIK;ENCSR263OXW;ENCSR348FGT;ENCSR356ANC;ENCSR595MTV	ENCSR000CAQ	lung;upper lobe of left lung	lung	adult	#N/A
3	testis	ENCSR956VQB	ENCSR000CCV	testis	testis	adult	#N/A
4	heart	ENCSR480OFK;ENCSR676ZKW	ENCSR000CDL;ENCSR080GQM;ENCSR251LFV;ENCSR339LMJ;ENCSR442RYY;ENCSR663VWL;ENCSR782DGO;ENCSR886IHN	heart	heart	embryonic	#N/A
5	ES	ENCSR000ANA;ENCSR243FOM;ENCSR271TFS;ENCSR276HBK;ENCSR352HOU;ENCSR419UJI;ENCSR438FON;ENCSR631RJR;ENCSR967HXD;ENCSR991BTY	ENCSR000ADK;ENCSR000CGN	H1;H7;H9	ES-E14	embryonic	#N/A
6	spleen	ENCSR115TSA;ENCSR479APW;ENCSR490YCL;ENCSR635IRN;ENCSR659RJP;ENCSR692WNL;ENCSR831EDZ;ENCSR922KKS;ENCSR928BGP	ENCSR000CBC	spleen	spleen	adult	#N/A
7	lung	ENCSR067BMB;ENCSR617SRM;ENCSR953XVZ	ENCSR387YSD;ENCSR825OWH;ENCSR858AUB	lung	lung	embryonic	#N/A
8	liver	ENCSR218ZMU	ENCSR000CAO	liver	liver	adult	#N/A
9	stomach	ENCSR098YIU	ENCSR335WME;ENCSR548BKP;ENCSR907CPZ	stomach	stomach	embryonic	#N/A
10	kidney	ENCSR459GCS	ENCSR196ENU;ENCSR436FYE;ENCSR883ASH	kidney	kidney	embryonic	#N/A
11	regulatory T cell	ENCSR649UGF	ENCSR874WRY	regulatory T cell	regulatory T cell	adult	#N/A
12	small intestine	ENCSR538JMW	ENCSR000CCR	small intestine	small intestine	adult	#N/A
