## Supplemental Tables for "Quantifying Functional Conservation of Human and Mouse Regulatory Elements via FUNCODE": table_s10_matched_single_cell_lables.xlsx

### Sheet: matched_labels
Matched label	Human label	Mouse label
Cardiomyocytes	Cam	Cardiomyocytes
Hepatocytes	Hpc	Hepatocytes
Pneumocytes	Pal	Type I pneumocytes;Type II pneumocytes
Enterocytes	Enc.1;Enc.2;Enc.3	Enterocytes
Endothelial cells	End.1;End.2	Endothelial II cells;Endothelial I cells
Macrophages	Mac.1;Mac.2;Mac.3	Alveolar macrophages;Macrophages
T cells	Tly.1;Tly.2;CD4;CD8	T cells;Regulatory T cells
B cells	Bly	B cells;Activated B cells;Immature B cells
